# Behavioural individuality determines infection risk in clonal ant colonies

**DOI:** 10.1101/2023.01.26.525341

**Authors:** Z. Li, E.T. Frank, T. Oliveira-Honorato, F. Azuma, V. Bachmann, D. J. Parker, T. Schmitt, E. Economo, Y. Ulrich

## Abstract

In social groups, disease risk is not distributed evenly across group members. Individual behaviour is a key source of variation in infection risk, yet its effects are difficult to separate from those of other factors. Here, we combine long-term epidemiological experiments and automated tracking in clonal raider ant colonies, where behavioural individuality emerges among identical workers. We find that: 1) division of labour determines the distribution of parasitic nematodes (*Diploscapter*) among hosts, showing that differences in infection can emerge from behavioural variation alone, 2) infections affect colony social organisation by causing infected workers to stay in the nest. By disproportionally infecting some workers and shifting their spatial distribution, infections reduce division of labour and increase spatial overlap between hosts, which is expected to facilitate parasite transmission. Thus, division of labour, a defining feature of many societies, not only shapes infection risk and distribution but can also be modified by parasites.
