## Supplementary material for "Behavioural individuality determines infection risk in clonal ant colonies": Table S3. GO term enrichment analysis of the DE genes in PPG

### Sheet: Revigo_PPG_BP_005_Small
Cluster	TermID	Name	p-value
1	GO:0007517	muscle organ development	2.7e-05
1	GO:0071689	muscle thin filament assembly	0.00027
1	GO:0042693	muscle cell fate commitment	0.03646
1	GO:0007527	adult somatic muscle development	0.02687
1	GO:0016203	muscle attachment	0.04656
1	GO:0055002	striated muscle cell development	0.0042
1	GO:0014866	skeletal myofibril assembly	0.02923
1	GO:0060538	skeletal muscle organ development	0.04656
1	GO:0045214	sarcomere organization	0.00401
1	GO:0030239	myofibril assembly	0.0141
2	GO:0007626	locomotory behavior	0.00109
2	GO:0035176	social behavior	0.0488
2	GO:0002118	aggressive behavior	0.03741
2	GO:0008345	larval locomotory behavior	0.01437
2	GO:0048512	circadian behavior	0.01135
2	GO:0007617	mating behavior	0.00113
2	GO:0048047	mating behavior, sex discrimination	0.02051
2	GO:0022410	circadian sleep/wake cycle process	0.02322
2	GO:0016545	male courtship behavior, veined wing vibration	0.00469
2	GO:0042745	circadian sleep/wake cycle	0.01398
2	GO:0050802	circadian sleep/wake cycle, sleep	0.04959
2	GO:0007623	circadian rhythm	0.01099
2	GO:0007619	courtship behavior	0.01251
2	GO:0007622	rhythmic behavior	0.01782
2	GO:0045433	male courtship behavior, veined wing generated song production	0.02267
3	GO:0042775	mitochondrial ATP synthesis coupled electron transport	1.2e-05
3	GO:0015986	ATP synthesis coupled proton transport	0.00837
3	GO:0006096	glycolytic process	0.00106
3	GO:0022900	electron transport chain	0.04946
3	GO:0006120	mitochondrial electron transport, NADH to ubiquinone	0.01323
3	GO:0009060	aerobic respiration	0.00359
3	GO:0022904	respiratory electron transport chain	0.01111
4	GO:0046680	response to DDT	2.7e-05
4	GO:0031000	response to caffeine	0.00022
4	GO:0098869	cellular oxidant detoxification	0.0049
4	GO:0017143	insecticide metabolic process	0.0002
4	GO:0042220	response to cocaine	0.0234
5	GO:0048511	rhythmic process	0.00786
6	GO:0051703	biological process involved in intraspecies interaction between organisms	0.0488
7	GO:0060025	regulation of synaptic activity	0.00017
7	GO:0050804	modulation of chemical synaptic transmission	0.01451
7	GO:0032222	regulation of synaptic transmission, cholinergic	0.01714
8	GO:0007160	cell-matrix adhesion	0.00027
8	GO:0016339	calcium-dependent cell-cell adhesion via plasma membrane cell adhesion molecules	0.0107
8	GO:0034446	substrate adhesion-dependent cell spreading	0.04357
9	GO:0030048	actin filament-based movement	0.02173
9	GO:0030038	contractile actin filament bundle assembly	0.02347
9	GO:0003383	apical constriction	0.03293
9	GO:0031032	actomyosin structure organization	0.03026
9	GO:0043149	stress fiber assembly	0.04498
10	GO:0043297	apical junction assembly	0.00183
10	GO:0097090	presynaptic membrane organization	0.03145
10	GO:0001941	postsynaptic membrane organization	0.01366
10	GO:0099054	presynapse assembly	0.00586
10	GO:0045186	zonula adherens assembly	0.02955
10	GO:0120193	tight junction organization	0.01596
10	GO:0019991	septate junction assembly	0.01863
10	GO:0120192	tight junction assembly	0.01596
11	GO:0034220	ion transmembrane transport	0.00127
11	GO:0055085	transmembrane transport	0.03275
11	GO:0003333	amino acid transmembrane transport	0.00468
11	GO:0098659	inorganic cation import across plasma membrane	0.00613
11	GO:0070588	calcium ion transmembrane transport	0.0107
11	GO:0015698	inorganic anion transport	0.02143
11	GO:0000041	transition metal ion transport	0.0292
11	GO:0015807	L-amino acid transport	0.03129
11	GO:0071805	potassium ion transmembrane transport	0.02282
11	GO:0006848	pyruvate transport	0.03102
11	GO:0006821	chloride transport	0.02265
11	GO:0006816	calcium ion transport	0.02287
11	GO:0006814	sodium ion transport	0.04112
11	GO:0006820	anion transport	0.04327
11	GO:0098662	inorganic cation transmembrane transport	0.00318
11	GO:1902476	chloride transmembrane transport	0.03974
11	GO:0030001	metal ion transport	0.00466
12	GO:0048092	negative regulation of male pigmentation	0.00123
13	GO:0032888	regulation of mitotic spindle elongation	0.04542
13	GO:0032887	regulation of spindle elongation	0.04542
14	GO:1903036	positive regulation of response to wounding	0.00188
14	GO:0048680	positive regulation of axon regeneration	0.03488
14	GO:0070572	positive regulation of neuron projection regeneration	0.03488
15	GO:0010810	regulation of cell-substrate adhesion	0.02452
15	GO:0001952	regulation of cell-matrix adhesion	0.02251
16	GO:0006801	superoxide metabolic process	0.02736
17	GO:0009065	glutamine family amino acid catabolic process	0.0001
17	GO:0006520	cellular amino acid metabolic process	0.01524
17	GO:0008652	cellular amino acid biosynthetic process	0.01661
17	GO:0009072	aromatic amino acid family metabolic process	0.03635
17	GO:0006635	fatty acid beta-oxidation	0.00863
17	GO:1901605	alpha-amino acid metabolic process	0.03252
17	GO:1901606	alpha-amino acid catabolic process	0.03721
17	GO:0019752	carboxylic acid metabolic process	0.03264
17	GO:0006536	glutamate metabolic process	0.00881
17	GO:0043436	oxoacid metabolic process	0.03619
18	GO:0035383	thioester metabolic process	0.01499
18	GO:0006749	glutathione metabolic process	0.04819
19	GO:0032879	regulation of localization	0.00434
20	GO:0035637	multicellular organismal signaling	0.04617
21	GO:0006790	sulfur compound metabolic process	0.00394
22	GO:1904062	regulation of cation transmembrane transport	0.0036
22	GO:0046822	regulation of nucleocytoplasmic transport	0.01955
22	GO:0051049	regulation of transport	0.01225
22	GO:0043269	regulation of ion transport	0.03931
22	GO:1900180	regulation of protein localization to nucleus	0.03064
22	GO:0042308	negative regulation of protein import into nucleus	0.04773
22	GO:1904580	regulation of intracellular mRNA localization	0.04781
22	GO:0051050	positive regulation of transport	0.04733
22	GO:0033157	regulation of intracellular protein transport	0.03625
22	GO:0010959	regulation of metal ion transport	0.00717
22	GO:1900181	negative regulation of protein localization to nucleus	0.04773
22	GO:1904590	negative regulation of protein import	0.04773
22	GO:1904064	positive regulation of cation transmembrane transport	0.0097
22	GO:0032412	regulation of ion transmembrane transporter activity	0.01728
22	GO:1901018	positive regulation of potassium ion transmembrane transporter activity	0.04797
22	GO:2001257	regulation of cation channel activity	0.04604
22	GO:0032411	positive regulation of transporter activity	0.02266
22	GO:0032414	positive regulation of ion transmembrane transporter activity	0.02266
22	GO:0022898	regulation of transmembrane transporter activity	0.01728
23	GO:0006936	muscle contraction	0.02711
24	GO:0009631	cold acclimation	0.00633
25	GO:0050795	regulation of behavior	0.00762
26	GO:0030431	sleep	0.01919
27	GO:0006487	protein N-linked glycosylation	0.00029
27	GO:1901657	glycosyl compound metabolic process	0.03966
27	GO:0006490	oligosaccharide-lipid intermediate biosynthetic process	0.03141
28	GO:0016072	rRNA metabolic process	0.02789
29	GO:0007402	ganglion mother cell fate determination	0.0138
30	GO:0090130	tissue migration	0.04278
31	GO:0032200	telomere organization	0.04166
32	GO:0006575	cellular modified amino acid metabolic process	0.00804
33	GO:0051707	response to other organism	0.00579
33	GO:0009617	response to bacterium	0.03013
33	GO:0098542	defense response to other organism	0.02601
34	GO:0007386	compartment pattern specification	0.00235
34	GO:0060289	compartment boundary maintenance	0.00721
34	GO:0003002	regionalization	0.01213
34	GO:0035285	appendage segmentation	0.01155
34	GO:0035114	imaginal disc-derived appendage morphogenesis	0.0371
34	GO:0009953	dorsal/ventral pattern formation	0.02287
34	GO:0035107	appendage morphogenesis	0.04378
34	GO:0048737	imaginal disc-derived appendage development	0.04474
35	GO:0060560	developmental growth involved in morphogenesis	0.00373
36	GO:0010466	negative regulation of peptidase activity	0.00949
36	GO:0032409	regulation of transporter activity	0.01728
36	GO:0043433	negative regulation of DNA-binding transcription factor activity	0.03531
36	GO:0010951	negative regulation of endopeptidase activity	0.0323
37	GO:0001508	action potential	0.01548
38	GO:0051495	positive regulation of cytoskeleton organization	0.01609
38	GO:1902115	regulation of organelle assembly	0.03084
38	GO:0048260	positive regulation of receptor-mediated endocytosis	0.01912
38	GO:0090169	regulation of spindle assembly	0.01711
38	GO:1902905	positive regulation of supramolecular fiber organization	0.02011
38	GO:0110020	regulation of actomyosin structure organization	0.02958
38	GO:0090224	regulation of spindle organization	0.02107
38	GO:0048259	regulation of receptor-mediated endocytosis	0.01408
38	GO:0002092	positive regulation of receptor internalization	0.04172
38	GO:0002090	regulation of receptor internalization	0.02831
38	GO:0045807	positive regulation of endocytosis	0.01906
38	GO:0060236	regulation of mitotic spindle organization	0.04295
39	GO:0042753	positive regulation of circadian rhythm	0.01687
39	GO:0042749	regulation of circadian sleep/wake cycle	0.01763
39	GO:0048520	positive regulation of behavior	0.02296
39	GO:0045187	regulation of circadian sleep/wake cycle, sleep	0.02885
39	GO:0045938	positive regulation of circadian sleep/wake cycle, sleep	0.04272
40	GO:0008340	determination of adult lifespan	0.00479
41	GO:0061040	female gonad morphogenesis	0.00027
41	GO:0048806	genitalia development	0.04284
41	GO:0035262	gonad morphogenesis	0.04443
42	GO:0051235	maintenance of location	0.0347
43	GO:0051153	regulation of striated muscle cell differentiation	0.00569
43	GO:0010830	regulation of myotube differentiation	0.02347
43	GO:0051149	positive regulation of muscle cell differentiation	0.04172
43	GO:0051155	positive regulation of striated muscle cell differentiation	0.04172
44	GO:0055024	regulation of cardiac muscle tissue development	0.04982
45	GO:0007377	germ-band extension	0.01026
45	GO:0001707	mesoderm formation	0.04797
46	GO:0010043	response to zinc ion	0.02597
47	GO:0006584	catecholamine metabolic process	0.0312
47	GO:0009712	catechol-containing compound metabolic process	0.0312
48	GO:0042593	glucose homeostasis	0.00313
48	GO:0006875	cellular metal ion homeostasis	0.00522
48	GO:0051480	regulation of cytosolic calcium ion concentration	0.02016
48	GO:0007204	positive regulation of cytosolic calcium ion concentration	0.03332
48	GO:0072503	cellular divalent inorganic cation homeostasis	0.00668
48	GO:0006874	cellular calcium ion homeostasis	0.01914
48	GO:0055074	calcium ion homeostasis	0.03695
49	GO:0016060	metarhodopsin inactivation	0.04459
50	GO:0007041	lysosomal transport	0.03624
51	GO:0042060	wound healing	0.00813
52	GO:0048738	cardiac muscle tissue development	0.00739
52	GO:0055006	cardiac cell development	0.02831
52	GO:0007507	heart development	0.0211
52	GO:0035051	cardiocyte differentiation	0.03651
52	GO:0055013	cardiac muscle cell development	0.02831
52	GO:0055007	cardiac muscle cell differentiation	0.01918
53	GO:0008038	neuron recognition	0.00063
53	GO:0042051	compound eye photoreceptor development	0.0119
53	GO:0007411	axon guidance	0.00339
53	GO:0010927	cellular component assembly involved in morphogenesis	0.01116
53	GO:0016477	cell migration	0.03248
53	GO:0008354	germ cell migration	0.04683
53	GO:0072499	photoreceptor cell axon guidance	0.02482
53	GO:0016358	dendrite development	0.03356
53	GO:0048813	dendrite morphogenesis	0.04052
53	GO:0031175	neuron projection development	0.04193
53	GO:0042461	photoreceptor cell development	0.01635
53	GO:0008045	motor neuron axon guidance	0.03257
53	GO:0000904	cell morphogenesis involved in differentiation	0.0259
53	GO:0045467	R7 cell development	0.04237
53	GO:0061564	axon development	0.03475
53	GO:0001667	ameboidal-type cell migration	0.04534
53	GO:0120036	plasma membrane bounded cell projection organization	0.00622
53	GO:0008039	synaptic target recognition	0.01944
53	GO:0048870	cell motility	0.02892
53	GO:0042462	eye photoreceptor cell development	0.01027
54	GO:0007389	pattern specification process	0.0195
55	GO:0072359	circulatory system development	0.0211
56	GO:0016079	synaptic vesicle exocytosis	0.00368
56	GO:0007268	chemical synaptic transmission	0.01652
56	GO:0099536	synaptic signaling	0.03529
56	GO:0099537	trans-synaptic signaling	0.02383
56	GO:0098916	anterograde trans-synaptic signaling	0.01652
57	GO:0007218	neuropeptide signaling pathway	0.02698
58	GO:0051260	protein homooligomerization	0.02677
59	GO:0014066	regulation of phosphatidylinositol 3-kinase signaling	0.0057
60	GO:0035272	exocrine system development	0.01061
61	GO:0033750	ribosome localization	0.0144
61	GO:0047497	mitochondrion transport along microtubule	0.01555
61	GO:0051012	microtubule sliding	0.02299
61	GO:0051654	establishment of mitochondrion localization	0.01555
61	GO:0034643	establishment of mitochondrion localization, microtubule-mediated	0.01555
62	GO:0042659	regulation of cell fate specification	0.00718
62	GO:0042682	regulation of compound eye cone cell fate specification	0.01529
63	GO:0031644	regulation of nervous system process	0.02215
63	GO:0090328	regulation of olfactory learning	0.02851
64	GO:0051674	localization of cell	0.02428
65	GO:1905515	non-motile cilium assembly	0.03797
65	GO:0046847	filopodium assembly	0.04788
66	GO:0009636	response to toxic substance	0.02937
66	GO:0010033	response to organic substance	0.033
67	GO:0006869	lipid transport	0.00208
68	GO:0042221	response to chemical	0.0085
69	GO:0019226	transmission of nerve impulse	0.04617
70	GO:0035626	juvenile hormone mediated signaling pathway	0.01392
71	GO:0060142	regulation of syncytium formation by plasma membrane fusion	0.02347
72	GO:1901739	regulation of myoblast fusion	0.02347
73	GO:0035214	eye-antennal disc development	0.00099
73	GO:0007455	eye-antennal disc morphogenesis	0.01463
73	GO:0007444	imaginal disc development	0.00433
73	GO:0007478	leg disc morphogenesis	0.0045
73	GO:0060562	epithelial tube morphogenesis	0.04455
73	GO:0036011	imaginal disc-derived leg segmentation	0.01155
73	GO:0035239	tube morphogenesis	0.04287
74	GO:0048252	lauric acid metabolic process	0.00126
75	GO:0071166	ribonucleoprotein complex localization	0.03966
76	GO:0003382	epithelial cell morphogenesis	0.04414
77	GO:0042254	ribosome biogenesis	0.006
77	GO:0000470	maturation of LSU-rRNA	0.04114
77	GO:0042273	ribosomal large subunit biogenesis	0.03572
77	GO:0006364	rRNA processing	0.01835
78	GO:0003012	muscle system process	0.04356
79	GO:0045185	maintenance of protein location	0.00396
79	GO:0032507	maintenance of protein location in cell	0.02908
80	GO:0099177	regulation of trans-synaptic signaling	0.01451
81	GO:0007481	haltere disc morphogenesis	0.04062
82	GO:0006360	transcription by RNA polymerase I	0.03399
82	GO:0009303	rRNA transcription	0.03481
83	GO:0030308	negative regulation of cell growth	0.02716
83	GO:0048841	regulation of axon extension involved in axon guidance	0.02878
84	GO:0000902	cell morphogenesis	0.0135
85	GO:0043624	cellular protein complex disassembly	0.04145
86	GO:0043279	response to alkaloid	0.02272
87	GO:0016336	establishment or maintenance of polarity of larval imaginal disc epithelium	0.04488
88	GO:0007426	tracheal outgrowth, open tracheal system	0.00227
88	GO:0007429	secondary branching, open tracheal system	0.04268
88	GO:0035151	regulation of tube size, open tracheal system	0.00442
89	GO:0014015	positive regulation of gliogenesis	0.00877
89	GO:0050771	negative regulation of axonogenesis	0.00894
89	GO:1903429	regulation of cell maturation	0.03344
89	GO:0120032	regulation of plasma membrane bounded cell projection assembly	0.0108
89	GO:0060491	regulation of cell projection assembly	0.0108
89	GO:0120035	regulation of plasma membrane bounded cell projection organization	0.04903
89	GO:0030517	negative regulation of axon extension	0.03152
89	GO:0051491	positive regulation of filopodium assembly	0.01952
89	GO:0120034	positive regulation of plasma membrane bounded cell projection assembly	0.0104
89	GO:0051489	regulation of filopodium assembly	0.02276
90	GO:0016319	mushroom body development	0.0041
90	GO:0007419	ventral cord development	0.0082
91	GO:0007435	salivary gland morphogenesis	0.01585
91	GO:0022612	gland morphogenesis	0.01585
91	GO:0007431	salivary gland development	0.01061
92	GO:0031279	regulation of cyclase activity	0.04937
93	GO:0051339	regulation of lyase activity	0.04937
94	GO:0034504	protein localization to nucleus	0.03377
95	GO:0006163	purine nucleotide metabolic process	0.00362
95	GO:0006206	pyrimidine nucleobase metabolic process	0.0115
95	GO:0006082	organic acid metabolic process	0.03
95	GO:0009116	nucleoside metabolic process	0.04076
95	GO:0009187	cyclic nucleotide metabolic process	0.04803
95	GO:0019693	ribose phosphate metabolic process	0.03668
95	GO:0033865	nucleoside bisphosphate metabolic process	0.01382
95	GO:0006637	acyl-CoA metabolic process	0.01499
95	GO:0006164	purine nucleotide biosynthetic process	0.01806
95	GO:0072522	purine-containing compound biosynthetic process	0.01956
95	GO:0009150	purine ribonucleotide metabolic process	0.01529
95	GO:0035337	fatty-acyl-CoA metabolic process	0.04642
95	GO:0009259	ribonucleotide metabolic process	0.03549
95	GO:0034032	purine nucleoside bisphosphate metabolic process	0.01382
95	GO:0033875	ribonucleoside bisphosphate metabolic process	0.01382
96	GO:0034198	cellular response to amino acid starvation	0.03917
96	GO:1990928	response to amino acid starvation	0.04187
97	GO:0035213	clypeo-labral disc development	0.01097
98	GO:0048728	proboscis development	0.01097
99	GO:0021782	glial cell development	0.00127
99	GO:0060857	establishment of glial blood-brain barrier	0.00656
100	GO:0042679	compound eye cone cell fate specification	0.01529
100	GO:0042676	compound eye cone cell fate commitment	0.01741
101	GO:0031623	receptor internalization	0.02444
102	GO:1905954	positive regulation of lipid localization	0.02912
102	GO:0032368	regulation of lipid transport	0.0298
103	GO:1905207	regulation of cardiocyte differentiation	0.0228
104	GO:0006952	defense response	0.03053
105	GO:0014068	positive regulation of phosphatidylinositol 3-kinase signaling	0.01337
106	GO:0006730	one-carbon metabolic process	0.02454
107	GO:0006913	nucleocytoplasmic transport	0.00851
107	GO:0000054	ribosomal subunit export from nucleus	0.0144
107	GO:0006611	protein export from nucleus	0.0312
107	GO:0071428	rRNA-containing ribonucleoprotein complex export from nucleus	0.0144
107	GO:0006606	protein import into nucleus	0.01707
107	GO:0051170	import into nucleus	0.0119
107	GO:0071426	ribonucleoprotein complex export from nucleus	0.03966
